# preciseTAD: A transfer learning framework for 3D domain boundary prediction at base-pair resolution

**DOI:** 10.1101/2020.09.03.282186

**Authors:** Spiro C. Stilianoudakis, Maggie A. Marshall, Mikhail G. Dozmorov

**Affiliations:** Dept. of Biostatistics, Dept. of Pathology, Virginia Commonwealth University, Richmond, VA, 23298, USA; Bioinformatics program, Virginia Commonwealth University, Richmond, VA, 23298, USA

## Abstract

Chromosome conformation capture technologies (Hi-C) revealed extensive DNA folding into discrete 3D domains, such as Topologically Associating Domains and chromatin loops. The correct binding of CTCF and cohesin at domain boundaries is integral in maintaining the proper structure and function of these 3D domains. 3D domains have been mapped at the resolutions of 1 kilobase and above. However, it has not been possible to define their boundaries at the resolution of boundary-forming proteins. To predict domain boundaries at base-pair resolution, we developed preciseTAD, an optimized transfer learning framework trained on high-resolution genome annotation data. In contrast to current TAD/loop callers, preciseTAD-predicted boundaries are strongly supported by experimental evidence. Importantly, this approach can accurately delineate boundaries in cells without Hi-C data. preciseTAD provides a powerful framework to improve our understanding of how genomic regulators are shaping the 3D structure of the genome at base-pair resolution.
