## Supplementary material for "preciseTAD: A transfer learning framework for 3D domain boundary prediction at base-pair resolution": Table S2

Table S2.Domain boundary data and class imbalance summaries across resolutions for Arrowhead, Peakachu, and Grubert data in K562 cell line.
List of Genomic Elements		Cell Line-Specific Source
Genomic Class	Element	GM12878	K562	Genome Assembly
BroadHMM chromatin segmentations	10TxnElongation	http://hgdownload.soe.ucsc.edu/goldenPath/hg19/encodeDCC/wgEncodeBroadHmm/wgEncodeBroadHmmGm12878HMM.bed.gz	http://hgdownload.soe.ucsc.edu/goldenPath/hg19/encodeDCC/wgEncodeBroadHmm/wgEncodeBroadHmmK562HMM.bed.gz	hg19
	11WeakTxn	http://hgdownload.soe.ucsc.edu/goldenPath/hg19/encodeDCC/wgEncodeBroadHmm/wgEncodeBroadHmmGm12878HMM.bed.gz	http://hgdownload.soe.ucsc.edu/goldenPath/hg19/encodeDCC/wgEncodeBroadHmm/wgEncodeBroadHmmK562HMM.bed.gz	hg19
	12Repressed	http://hgdownload.soe.ucsc.edu/goldenPath/hg19/encodeDCC/wgEncodeBroadHmm/wgEncodeBroadHmmGm12878HMM.bed.gz	http://hgdownload.soe.ucsc.edu/goldenPath/hg19/encodeDCC/wgEncodeBroadHmm/wgEncodeBroadHmmK562HMM.bed.gz	hg19
	13Heterochromlo	http://hgdownload.soe.ucsc.edu/goldenPath/hg19/encodeDCC/wgEncodeBroadHmm/wgEncodeBroadHmmGm12878HMM.bed.gz	http://hgdownload.soe.ucsc.edu/goldenPath/hg19/encodeDCC/wgEncodeBroadHmm/wgEncodeBroadHmmK562HMM.bed.gz	hg19
	14RepetitiveCNV	http://hgdownload.soe.ucsc.edu/goldenPath/hg19/encodeDCC/wgEncodeBroadHmm/wgEncodeBroadHmmGm12878HMM.bed.gz	http://hgdownload.soe.ucsc.edu/goldenPath/hg19/encodeDCC/wgEncodeBroadHmm/wgEncodeBroadHmmK562HMM.bed.gz	hg19
	15RepetitiveCNV	http://hgdownload.soe.ucsc.edu/goldenPath/hg19/encodeDCC/wgEncodeBroadHmm/wgEncodeBroadHmmGm12878HMM.bed.gz	http://hgdownload.soe.ucsc.edu/goldenPath/hg19/encodeDCC/wgEncodeBroadHmm/wgEncodeBroadHmmK562HMM.bed.gz	hg19
	1ActivePromoter	http://hgdownload.soe.ucsc.edu/goldenPath/hg19/encodeDCC/wgEncodeBroadHmm/wgEncodeBroadHmmGm12878HMM.bed.gz	http://hgdownload.soe.ucsc.edu/goldenPath/hg19/encodeDCC/wgEncodeBroadHmm/wgEncodeBroadHmmK562HMM.bed.gz	hg19
	2WeakPromoter	http://hgdownload.soe.ucsc.edu/goldenPath/hg19/encodeDCC/wgEncodeBroadHmm/wgEncodeBroadHmmGm12878HMM.bed.gz	http://hgdownload.soe.ucsc.edu/goldenPath/hg19/encodeDCC/wgEncodeBroadHmm/wgEncodeBroadHmmK562HMM.bed.gz	hg19
	3PoisedPromoter	http://hgdownload.soe.ucsc.edu/goldenPath/hg19/encodeDCC/wgEncodeBroadHmm/wgEncodeBroadHmmGm12878HMM.bed.gz	http://hgdownload.soe.ucsc.edu/goldenPath/hg19/encodeDCC/wgEncodeBroadHmm/wgEncodeBroadHmmK562HMM.bed.gz	hg19
	4StrongEnhancer	http://hgdownload.soe.ucsc.edu/goldenPath/hg19/encodeDCC/wgEncodeBroadHmm/wgEncodeBroadHmmGm12878HMM.bed.gz	http://hgdownload.soe.ucsc.edu/goldenPath/hg19/encodeDCC/wgEncodeBroadHmm/wgEncodeBroadHmmK562HMM.bed.gz	hg19
	5StrongEnhancer	http://hgdownload.soe.ucsc.edu/goldenPath/hg19/encodeDCC/wgEncodeBroadHmm/wgEncodeBroadHmmGm12878HMM.bed.gz	http://hgdownload.soe.ucsc.edu/goldenPath/hg19/encodeDCC/wgEncodeBroadHmm/wgEncodeBroadHmmK562HMM.bed.gz	hg19
	6WeakEnhancer	http://hgdownload.soe.ucsc.edu/goldenPath/hg19/encodeDCC/wgEncodeBroadHmm/wgEncodeBroadHmmGm12878HMM.bed.gz	http://hgdownload.soe.ucsc.edu/goldenPath/hg19/encodeDCC/wgEncodeBroadHmm/wgEncodeBroadHmmK562HMM.bed.gz	hg19
	7WeakEnhancer	http://hgdownload.soe.ucsc.edu/goldenPath/hg19/encodeDCC/wgEncodeBroadHmm/wgEncodeBroadHmmGm12878HMM.bed.gz	http://hgdownload.soe.ucsc.edu/goldenPath/hg19/encodeDCC/wgEncodeBroadHmm/wgEncodeBroadHmmK562HMM.bed.gz	hg19
	8Insulator	http://hgdownload.soe.ucsc.edu/goldenPath/hg19/encodeDCC/wgEncodeBroadHmm/wgEncodeBroadHmmGm12878HMM.bed.gz	http://hgdownload.soe.ucsc.edu/goldenPath/hg19/encodeDCC/wgEncodeBroadHmm/wgEncodeBroadHmmK562HMM.bed.gz	hg19
	9TxnTransition	http://hgdownload.soe.ucsc.edu/goldenPath/hg19/encodeDCC/wgEncodeBroadHmm/wgEncodeBroadHmmGm12878HMM.bed.gz	http://hgdownload.soe.ucsc.edu/goldenPath/hg19/encodeDCC/wgEncodeBroadHmm/wgEncodeBroadHmmK562HMM.bed.gz	hg19
Histone Modifications (HM)	H2az	http://hgdownload.soe.ucsc.edu/goldenPath/hg19/encodeDCC/wgEncodeBroadHistone/wgEncodeBroadHistoneGm12878H2azStdPk.broadPeak.gz	http://hgdownload.soe.ucsc.edu/goldenPath/hg19/encodeDCC/wgEncodeBroadHistone/wgEncodeBroadHistoneK562H2azStdPk.broadPeak.gz	hg19
	H3k27ac	http://hgdownload.soe.ucsc.edu/goldenPath/hg19/encodeDCC/wgEncodeBroadHistone/wgEncodeBroadHistoneGm12878H3k27acStdPk.broadPeak.gz	http://hgdownload.soe.ucsc.edu/goldenPath/hg19/encodeDCC/wgEncodeBroadHistone/wgEncodeBroadHistoneK562H3k27acStdPk.broadPeak.gz	hg19
	H3k27me3	http://hgdownload.soe.ucsc.edu/goldenPath/hg19/encodeDCC/wgEncodeBroadHistone/wgEncodeBroadHistoneGm12878H3k27me3StdPk.broadPeak.gz	http://hgdownload.soe.ucsc.edu/goldenPath/hg19/encodeDCC/wgEncodeBroadHistone/wgEncodeBroadHistoneK562H3k27me3StdPk.broadPeak.gz	hg19
	H3k36me3	http://hgdownload.soe.ucsc.edu/goldenPath/hg19/encodeDCC/wgEncodeBroadHistone/wgEncodeBroadHistoneGm12878H3k36me3StdPk.broadPeak.gz	http://hgdownload.soe.ucsc.edu/goldenPath/hg19/encodeDCC/wgEncodeBroadHistone/wgEncodeBroadHistoneK562H3k36me3StdPk.broadPeak.gz	hg19
	H3k4me1	http://hgdownload.soe.ucsc.edu/goldenPath/hg19/encodeDCC/wgEncodeBroadHistone/wgEncodeBroadHistoneGm12878H3k4me1StdPk.broadPeak.gz	http://hgdownload.soe.ucsc.edu/goldenPath/hg19/encodeDCC/wgEncodeBroadHistone/wgEncodeBroadHistoneK562H3k4me1StdPk.broadPeak.gz	hg19
	H3k4me2	http://hgdownload.soe.ucsc.edu/goldenPath/hg19/encodeDCC/wgEncodeBroadHistone/wgEncodeBroadHistoneGm12878H3k4me2StdPk.broadPeak.gz	http://hgdownload.soe.ucsc.edu/goldenPath/hg19/encodeDCC/wgEncodeBroadHistone/wgEncodeBroadHistoneK562H3k4me2StdPk.broadPeak.gz	hg19
	H3k4me3	http://hgdownload.soe.ucsc.edu/goldenPath/hg19/encodeDCC/wgEncodeBroadHistone/wgEncodeBroadHistoneGm12878H3k4me3StdPk.broadPeak.gz	http://hgdownload.soe.ucsc.edu/goldenPath/hg19/encodeDCC/wgEncodeBroadHistone/wgEncodeBroadHistoneK562H3k4me3StdPk.broadPeak.gz	hg19
	H3k79me2	http://hgdownload.soe.ucsc.edu/goldenPath/hg19/encodeDCC/wgEncodeBroadHistone/wgEncodeBroadHistoneGm12878H3k79me2StdPk.broadPeak.gz	http://hgdownload.soe.ucsc.edu/goldenPath/hg19/encodeDCC/wgEncodeBroadHistone/wgEncodeBroadHistoneK562H3k79me2StdPk.broadPeak.gz	hg19
	H3k9ac	http://hgdownload.soe.ucsc.edu/goldenPath/hg19/encodeDCC/wgEncodeBroadHistone/wgEncodeBroadHistoneGm12878H3k9acStdPk.broadPeak.gz	http://hgdownload.soe.ucsc.edu/goldenPath/hg19/encodeDCC/wgEncodeBroadHistone/wgEncodeBroadHistoneK562H3k9acStdPk.broadPeak.gz	hg19
	H3k9me3	http://hgdownload.soe.ucsc.edu/goldenPath/hg19/encodeDCC/wgEncodeBroadHistone/wgEncodeBroadHistoneGm12878H3k9me3StdPk.broadPeak.gz	http://hgdownload.soe.ucsc.edu/goldenPath/hg19/encodeDCC/wgEncodeBroadHistone/wgEncodeBroadHistoneK562H3k9me3StdPk.broadPeak.gz	hg19
	H4k20me1	http://hgdownload.soe.ucsc.edu/goldenPath/hg19/encodeDCC/wgEncodeBroadHistone/wgEncodeBroadHistoneGm12878H4k20me1StdPk.broadPeak.gz	http://hgdownload.soe.ucsc.edu/goldenPath/hg19/encodeDCC/wgEncodeBroadHistone/wgEncodeBroadHistoneK562H4k20me1StdPk.broadPeak.gz	hg19
Transcription Factor Binding Sites (TFBS)	Atf3	http://hgdownload.soe.ucsc.edu/goldenPath/hg19/encodeDCC/wgEncodeHaibTfbs/wgEncodeHaibTfbsGm12878Atf3Pcr1xPkRep1.broadPeak.gz	http://hgdownload.soe.ucsc.edu/goldenPath/hg19/encodeDCC/wgEncodeHaibTfbs/wgEncodeHaibTfbsK562Atf3V0416101PkRep1.broadPeak.gz	hg19
	Bcl3	http://hgdownload.soe.ucsc.edu/goldenPath/hg19/encodeDCC/wgEncodeHaibTfbs/wgEncodeHaibTfbsK562Bcl3Pcr1xPkRep1.broadPeak.gz	http://hgdownload.soe.ucsc.edu/goldenPath/hg19/encodeDCC/wgEncodeHaibTfbs/wgEncodeHaibTfbsK562Bcl3Pcr1xPkRep1.broadPeak.gz	hg19
	Bclaf101388	http://hgdownload.soe.ucsc.edu/goldenPath/hg19/encodeDCC/wgEncodeHaibTfbs/wgEncodeHaibTfbsK562Bclaf101388Pcr1xPkRep1.broadPeak.gz	http://hgdownload.soe.ucsc.edu/goldenPath/hg19/encodeDCC/wgEncodeHaibTfbs/wgEncodeHaibTfbsK562Bclaf101388Pcr1xPkRep1.broadPeak.gz	hg19
	Bhlh	http://hgdownload.soe.ucsc.edu/goldenPath/hg19/encodeDCC/wgEncodeSydhTfbs/wgEncodeSydhTfbsGm12878Bhlhe40cIggmusPk.narrowPeak.gz	http://hgdownload.soe.ucsc.edu/goldenPath/hg19/encodeDCC/wgEncodeSydhTfbs/wgEncodeSydhTfbsK562Bhlhe40cIggmusPk.narrowPeak.gz	hg19
	Cebpbsc150	http://hgdownload.soe.ucsc.edu/goldenPath/hg19/encodeDCC/wgEncodeHaibTfbs/wgEncodeHaibTfbsK562Cebpbsc150V0422111PkRep1.broadPeak.gz	http://hgdownload.soe.ucsc.edu/goldenPath/hg19/encodeDCC/wgEncodeHaibTfbs/wgEncodeHaibTfbsK562Cebpbsc150V0422111PkRep1.broadPeak.gz	hg19
	Cfos	http://hgdownload.soe.ucsc.edu/goldenPath/hg19/encodeDCC/wgEncodeSydhTfbs/wgEncodeSydhTfbsGm12878CfosStdPk.narrowPeak.gz	http://hgdownload.soe.ucsc.edu/goldenPath/hg19/encodeDCC/wgEncodeSydhTfbs/wgEncodeSydhTfbsK562CfosStdPk.narrowPeak.gz	hg19
	Chd1a301218a	http://hgdownload.soe.ucsc.edu/goldenPath/hg19/encodeDCC/wgEncodeSydhTfbs/wgEncodeSydhTfbsGm12878Chd1a301218aIggmusPk.narrowPeak.gz	http://hgdownload.soe.ucsc.edu/goldenPath/hg19/encodeDCC/wgEncodeAwgTfbsUniform/wgEncodeAwgTfbsBroadK562Chd1a301218aUniPk.narrowPeak.gz	hg19
	Chd2ab68301	http://hgdownload.soe.ucsc.edu/goldenPath/hg19/encodeDCC/wgEncodeSydhTfbs/wgEncodeSydhTfbsGm12878Chd2ab68301IggmusPk.narrowPeak.gz	http://hgdownload.soe.ucsc.edu/goldenPath/hg19/encodeDCC/wgEncodeSydhTfbs/wgEncodeSydhTfbsK562Chd2ab68301IggrabPk.narrowPeak.gz	hg19
	Cmyc	http://hgdownload.soe.ucsc.edu/goldenPath/hg19/encodeDCC/wgEncodeAwgTfbsUniform/wgEncodeAwgTfbsUtaGm12878CmycUniPk.narrowPeak.gz	http://hgdownload.soe.ucsc.edu/goldenPath/hg19/encodeDCC/wgEncodeSydhTfbs/wgEncodeSydhTfbsK562CmycIfna6hStdPk.narrowPeak.gz	hg19
	Corestsc30189	http://hgdownload.soe.ucsc.edu/goldenPath/hg19/encodeDCC/wgEncodeSydhTfbs/wgEncodeSydhTfbsGm12878Corestsc30189IggmusPk.narrowPeak.gz	http://hgdownload.soe.ucsc.edu/goldenPath/hg19/encodeDCC/wgEncodeSydhTfbs/wgEncodeSydhTfbsK562Corestsc30189IggrabPk.narrowPeak.gz	hg19
	Ctcf	http://hgdownload.soe.ucsc.edu/goldenPath/hg19/encodeDCC/wgEncodeAwgTfbsUniform/wgEncodeAwgTfbsBroadGm12878CtcfUniPk.narrowPeak.gz	http://hgdownload.soe.ucsc.edu/goldenPath/hg19/encodeDCC/wgEncodeAwgTfbsUniform/wgEncodeAwgTfbsBroadK562CtcfUniPk.narrowPeak.gz	hg19
	E2f4	http://hgdownload.soe.ucsc.edu/goldenPath/hg19/encodeDCC/wgEncodeSydhTfbs/wgEncodeSydhTfbsGm12878E2f4IggmusPk.narrowPeak.gz	http://hgdownload.soe.ucsc.edu/goldenPath/hg19/encodeDCC/wgEncodeSydhTfbs/wgEncodeSydhTfbsK562E2f4UcdPk.narrowPeak.gz	hg19
	Egr1	http://hgdownload.soe.ucsc.edu/goldenPath/hg19/encodeDCC/wgEncodeHaibTfbs/wgEncodeHaibTfbsGm12878Egr1V0416101PkRep1.broadPeak.gz	http://hgdownload.soe.ucsc.edu/goldenPath/hg19/encodeDCC/wgEncodeHaibTfbs/wgEncodeHaibTfbsK562Egr1V0416101RawDataRep1.fastq.gz	hg19
	Elf1sc631	http://hgdownload.soe.ucsc.edu/goldenPath/hg19/encodeDCC/wgEncodeHaibTfbs/wgEncodeHaibTfbsGm12878Elf1sc631V0416101PkRep1.broadPeak.gz	http://hgdownload.soe.ucsc.edu/goldenPath/hg19/encodeDCC/wgEncodeHaibTfbs/wgEncodeHaibTfbsK562Elf1sc631V0416102PkRep1.broadPeak.gz	hg19
	Elk112771	http://hgdownload.soe.ucsc.edu/goldenPath/hg19/encodeDCC/wgEncodeSydhTfbs/wgEncodeSydhTfbsGm12878Elk112771IggmusPk.narrowPeak.gz	http://hgdownload.soe.ucsc.edu/goldenPath/hg19/encodeDCC/wgEncodeSydhTfbs/wgEncodeSydhTfbsK562Elk112771IggrabPk.narrowPeak.gz	hg19
	Ets1	http://hgdownload.soe.ucsc.edu/goldenPath/hg19/encodeDCC/wgEncodeHaibTfbs/wgEncodeHaibTfbsGm12878Ets1Pcr1xPkRep1.broadPeak.gz	http://hgdownload.soe.ucsc.edu/goldenPath/hg19/encodeDCC/wgEncodeHaibTfbs/wgEncodeHaibTfbsK562Ets1V0416101PkRep1.broadPeak.gz	hg19
	Gabp	http://hgdownload.soe.ucsc.edu/goldenPath/hg19/encodeDCC/wgEncodeHaibTfbs/wgEncodeHaibTfbsGm12878GabpPcr2xPkRep1.broadPeak.gz	http://hgdownload.soe.ucsc.edu/goldenPath/hg19/encodeDCC/wgEncodeHaibTfbs/wgEncodeHaibTfbsK562GabpV0416101PkRep1.broadPeak.gz	hg19
	Jund	http://hgdownload.soe.ucsc.edu/goldenPath/hg19/encodeDCC/wgEncodeSydhTfbs/wgEncodeSydhTfbsGm12878JundIggrabPk.narrowPeak.gz	http://hgdownload.soe.ucsc.edu/goldenPath/hg19/encodeDCC/wgEncodeSydhTfbs/wgEncodeSydhTfbsGm12878JundIggrabPk.narrowPeak.gz	hg19
	Max	http://hgdownload.soe.ucsc.edu/goldenPath/hg19/encodeDCC/wgEncodeSydhTfbs/wgEncodeSydhTfbsGm12878MaxIggmusPk.narrowPeak.gz	http://hgdownload.soe.ucsc.edu/goldenPath/hg19/encodeDCC/wgEncodeHaibTfbs/wgEncodeHaibTfbsK562MaxV0416102PkRep1.broadPeak.gz	hg19
	Mazab85725	http://hgdownload.soe.ucsc.edu/goldenPath/hg19/encodeDCC/wgEncodeSydhTfbs/wgEncodeSydhTfbsGm12878Mazab85725IggmusPk.narrowPeak.gz	http://hgdownload.soe.ucsc.edu/goldenPath/hg19/encodeDCC/wgEncodeSydhTfbs/wgEncodeSydhTfbsGm12878Mazab85725IggmusPk.narrowPeak.gz	hg19
	Mef2a	http://hgdownload.soe.ucsc.edu/goldenPath/hg19/encodeDCC/wgEncodeHaibTfbs/wgEncodeHaibTfbsGm12878Mef2aPcr1xPkRep1.broadPeak.gz	http://hgdownload.soe.ucsc.edu/goldenPath/hg19/encodeDCC/wgEncodeHaibTfbs/wgEncodeHaibTfbsK562Mef2aV0416101PkRep1.broadPeak.gz	hg19
	Mxi1	http://hgdownload.soe.ucsc.edu/goldenPath/hg19/encodeDCC/wgEncodeSydhTfbs/wgEncodeSydhTfbsGm12878Mxi1IggmusPk.narrowPeak.gz	http://hgdownload.soe.ucsc.edu/goldenPath/hg19/encodeDCC/wgEncodeSydhTfbs/wgEncodeSydhTfbsHelas3Mxi1af4185IggrabPk.narrowPeak.gz	hg19
	Nfe2	http://hgdownload.soe.ucsc.edu/goldenPath/hg19/encodeDCC/wgEncodeSydhTfbs/wgEncodeSydhTfbsGm12878Nfe2sc22827StdPk.narrowPeak.gz	http://hgdownload.soe.ucsc.edu/goldenPath/hg19/encodeDCC/wgEncodeSydhTfbs/wgEncodeSydhTfbsK562Nfe2StdPk.narrowPeak.gz	hg19
	Nfya	http://hgdownload.soe.ucsc.edu/goldenPath/hg19/encodeDCC/wgEncodeSydhTfbs/wgEncodeSydhTfbsGm12878NfyaIggmusPk.narrowPeak.gz	http://hgdownload.soe.ucsc.edu/goldenPath/hg19/encodeDCC/wgEncodeSydhTfbs/wgEncodeSydhTfbsK562NfyaStdPk.narrowPeak.gz	hg19
	Nfyb	http://hgdownload.soe.ucsc.edu/goldenPath/hg19/encodeDCC/wgEncodeSydhTfbs/wgEncodeSydhTfbsGm12878NfybIggmusPk.narrowPeak.gz	http://hgdownload.soe.ucsc.edu/goldenPath/hg19/encodeDCC/wgEncodeSydhTfbs/wgEncodeSydhTfbsK562NfybStdPk.narrowPeak.gz	hg19
	Nrf1	http://hgdownload.soe.ucsc.edu/goldenPath/hg19/encodeDCC/wgEncodeSydhTfbs/wgEncodeSydhTfbsGm12878Nrf1IggmusPk.narrowPeak.gz	http://hgdownload.soe.ucsc.edu/goldenPath/hg19/encodeDCC/wgEncodeSydhTfbs/wgEncodeSydhTfbsK562Nrf1IggrabPk.narrowPeak.gz	hg19
	Nrsf	http://hgdownload.soe.ucsc.edu/goldenPath/hg19/encodeDCC/wgEncodeHaibTfbs/wgEncodeHaibTfbsGm12878NrsfPcr1xPkRep1.broadPeak.gz	http://hgdownload.soe.ucsc.edu/goldenPath/hg19/encodeDCC/wgEncodeHaibTfbs/wgEncodeHaibTfbsK562NrsfV0416102PkRep1.broadPeak.gz	hg19
	P300	http://hgdownload.soe.ucsc.edu/goldenPath/hg19/encodeDCC/wgEncodeHaibTfbs/wgEncodeHaibTfbsGm12878P300Pcr1xPkRep1.broadPeak.gz	http://hgdownload.soe.ucsc.edu/goldenPath/hg19/encodeDCC/wgEncodeAwgTfbsUniform/wgEncodeAwgTfbsBroadK562P300UniPk.narrowPeak.gz	hg19
	Pmlsc71910	http://hgdownload.soe.ucsc.edu/goldenPath/hg19/encodeDCC/wgEncodeHaibTfbs/wgEncodeHaibTfbsGm12878Pmlsc71910V0422111PkRep1.broadPeak.gz	http://hgdownload.soe.ucsc.edu/goldenPath/hg19/encodeDCC/wgEncodeHaibTfbs/wgEncodeHaibTfbsK562Pmlsc71910V0422111PkRep1.broadPeak.gz	hg19
	Pol2	http://hgdownload.soe.ucsc.edu/goldenPath/hg19/encodeDCC/wgEncodeHaibTfbs/wgEncodeHaibTfbsGm12878Pol2Pcr2xPkRep1.broadPeak.gz	http://hgdownload.soe.ucsc.edu/goldenPath/hg19/encodeDCC/wgEncodeHaibTfbs/wgEncodeHaibTfbsK562Pol2V0416101PkRep1.broadPeak.gz	hg19
	Pol24h8	http://hgdownload.soe.ucsc.edu/goldenPath/hg19/encodeDCC/wgEncodeHaibTfbs/wgEncodeHaibTfbsGm12878Pol24h8Pcr1xPkRep1.broadPeak.gz	http://hgdownload.soe.ucsc.edu/goldenPath/hg19/encodeDCC/wgEncodeHaibTfbs/wgEncodeHaibTfbsK562Pol24h8V0416101PkRep1.broadPeak.gz	hg19
	Pol2s2	http://hgdownload.soe.ucsc.edu/goldenPath/hg19/encodeDCC/wgEncodeSydhTfbs/wgEncodeSydhTfbsGm12878Pol2s2IggmusPk.narrowPeak.gz	http://hgdownload.soe.ucsc.edu/goldenPath/hg19/encodeDCC/wgEncodeSydhTfbs/wgEncodeSydhTfbsK562Pol2s2IggrabPk.narrowPeak.gz	hg19
	Pu1	http://hgdownload.soe.ucsc.edu/goldenPath/hg19/encodeDCC/wgEncodeHaibTfbs/wgEncodeHaibTfbsGm12878Pu1Pcr1xPkRep1.broadPeak.gz	http://hgdownload.soe.ucsc.edu/goldenPath/hg19/encodeDCC/wgEncodeHaibTfbs/wgEncodeHaibTfbsK562Pu1Pcr1xPkRep1.broadPeak.gz	hg19
	Rad21	http://hgdownload.soe.ucsc.edu/goldenPath/hg19/encodeDCC/wgEncodeHaibTfbs/wgEncodeHaibTfbsGm12878Rad21V0416101PkRep1.broadPeak.gz	http://hgdownload.soe.ucsc.edu/goldenPath/hg19/encodeDCC/wgEncodeHaibTfbs/wgEncodeHaibTfbsK562Rad21V0416102PkRep1.broadPeak.gz	hg19
	Rfx5	http://hgdownload.soe.ucsc.edu/goldenPath/hg19/encodeDCC/wgEncodeSydhTfbs/wgEncodeSydhTfbsGm12878Rfx5200401194IggmusPk.narrowPeak.gz	http://hgdownload.soe.ucsc.edu/goldenPath/hg19/encodeDCC/wgEncodeSydhTfbs/wgEncodeSydhTfbsK562Rfx5IggrabPk.narrowPeak.gz	hg19
	Sin3a	http://hgdownload.soe.ucsc.edu/goldenPath/hg19/encodeDCC/wgEncodeSydhTfbs/wgEncodeSydhTfbsGm12878Sin3anb6001263IggmusPk.narrowPeak.gz	http://hgdownload.soe.ucsc.edu/goldenPath/hg19/encodeDCC/wgEncodeHaibTfbs/wgEncodeHaibTfbsK562Sin3ak20V0416101PkRep1.broadPeak.gz	hg19
	Six5	http://hgdownload.soe.ucsc.edu/goldenPath/hg19/encodeDCC/wgEncodeHaibTfbs/wgEncodeHaibTfbsGm12878Six5Pcr1xPkRep1.broadPeak.gz	http://hgdownload.soe.ucsc.edu/goldenPath/hg19/encodeDCC/wgEncodeHaibTfbs/wgEncodeHaibTfbsK562Six5Pcr1xPkRep1.broadPeak.gz	hg19
	Smc3ab9263	http://hgdownload.soe.ucsc.edu/goldenPath/hg19/encodeDCC/wgEncodeSydhTfbs/wgEncodeSydhTfbsGm12878Smc3ab9263IggmusPk.narrowPeak.gz	http://hgdownload.soe.ucsc.edu/goldenPath/hg19/encodeDCC/wgEncodeSydhTfbs/wgEncodeSydhTfbsK562Smc3ab9263IggrabPk.narrowPeak.gz	hg19
	Sp1	http://hgdownload.soe.ucsc.edu/goldenPath/hg19/encodeDCC/wgEncodeHaibTfbs/wgEncodeHaibTfbsGm12878Sp1Pcr1xPkRep1.broadPeak.gz	http://hgdownload.soe.ucsc.edu/goldenPath/hg19/encodeDCC/wgEncodeHaibTfbs/wgEncodeHaibTfbsK562Sp1Pcr1xPkRep1.broadPeak.gz	hg19
	Srf	http://hgdownload.soe.ucsc.edu/goldenPath/hg19/encodeDCC/wgEncodeHaibTfbs/wgEncodeHaibTfbsGm12878SrfPcr2xPkRep1.broadPeak.gz	http://hgdownload.soe.ucsc.edu/goldenPath/hg19/encodeDCC/wgEncodeHaibTfbs/wgEncodeHaibTfbsK562SrfV0416101PkRep1.broadPeak.gz	hg19
	Stat1	http://hgdownload.soe.ucsc.edu/goldenPath/hg19/encodeDCC/wgEncodeSydhTfbs/wgEncodeSydhTfbsGm12878Stat1StdPk.narrowPeak.gz	http://hgdownload.soe.ucsc.edu/goldenPath/hg19/encodeDCC/wgEncodeSydhTfbs/wgEncodeSydhTfbsK562Stat1Ifna6hStdPk.narrowPeak.gz	hg19
	Stat5asc74442	http://hgdownload.soe.ucsc.edu/goldenPath/hg19/encodeDCC/wgEncodeHaibTfbs/wgEncodeHaibTfbsGm12878Stat5asc74442V0422111PkRep1.broadPeak.gz	http://hgdownload.soe.ucsc.edu/goldenPath/hg19/encodeDCC/wgEncodeHaibTfbs/wgEncodeHaibTfbsK562Stat5asc74442V0422111PkRep1.broadPeak.gz	hg19
	Taf1	http://hgdownload.soe.ucsc.edu/goldenPath/hg19/encodeDCC/wgEncodeHaibTfbs/wgEncodeHaibTfbsGm12878Taf1Pcr1xPkRep1.broadPeak.gz	http://hgdownload.soe.ucsc.edu/goldenPath/hg19/encodeDCC/wgEncodeHaibTfbs/wgEncodeHaibTfbsK562Taf1V0416101PkRep1.broadPeak.gz	hg19
	Tblr1ab24550	http://hgdownload.soe.ucsc.edu/goldenPath/hg19/encodeDCC/wgEncodeSydhTfbs/wgEncodeSydhTfbsGm12878Tblr1ab24550IggmusPk.narrowPeak.gz	http://hgdownload.soe.ucsc.edu/goldenPath/hg19/encodeDCC/wgEncodeSydhTfbs/wgEncodeSydhTfbsK562Tblr1ab24550IggrabPk.narrowPeak.gz	hg19
	Tbp	http://hgdownload.soe.ucsc.edu/goldenPath/hg19/encodeDCC/wgEncodeSydhTfbs/wgEncodeSydhTfbsGm12878TbpIggmusPk.narrowPeak.gz	http://hgdownload.soe.ucsc.edu/goldenPath/hg19/encodeDCC/wgEncodeSydhTfbs/wgEncodeSydhTfbsK562TbpIggmusPk.narrowPeak.gz	hg19
	Tr4	http://hgdownload.soe.ucsc.edu/goldenPath/hg19/encodeDCC/wgEncodeSydhTfbs/wgEncodeSydhTfbsGm12878Tr4StdPk.narrowPeak.gz	http://hgdownload.soe.ucsc.edu/goldenPath/hg19/encodeDCC/wgEncodeSydhTfbs/wgEncodeSydhTfbsK562Tr4UcdPk.narrowPeak.gz	hg19
	Usf1	http://hgdownload.soe.ucsc.edu/goldenPath/hg19/encodeDCC/wgEncodeHaibTfbs/wgEncodeHaibTfbsGm12878Usf1Pcr2xPkRep1.broadPeak.gz	http://hgdownload.soe.ucsc.edu/goldenPath/hg19/encodeDCC/wgEncodeHaibTfbs/wgEncodeHaibTfbsK562Usf1V0416101PkRep1.broadPeak.gz	hg19
	Usf2	http://hgdownload.soe.ucsc.edu/goldenPath/hg19/encodeDCC/wgEncodeSydhTfbs/wgEncodeSydhTfbsGm12878Usf2IggmusPk.narrowPeak.gz	http://hgdownload.soe.ucsc.edu/goldenPath/hg19/encodeDCC/wgEncodeSydhTfbs/wgEncodeSydhTfbsK562Usf2IggrabPk.narrowPeak.gz	hg19
	Yy1	http://hgdownload.soe.ucsc.edu/goldenPath/hg19/encodeDCC/wgEncodeSydhTfbs/wgEncodeSydhTfbsGm12878Yy1StdPk.narrowPeak.gz	http://hgdownload.soe.ucsc.edu/goldenPath/hg19/encodeDCC/wgEncodeHaibTfbs/wgEncodeHaibTfbsK562Yy1V0416101PkRep1.broadPeak.gz	hg19
	Zbtb33	http://hgdownload.soe.ucsc.edu/goldenPath/hg19/encodeDCC/wgEncodeHaibTfbs/wgEncodeHaibTfbsGm12878Zbtb33Pcr1xPkRep1.broadPeak.gz	http://hgdownload.soe.ucsc.edu/goldenPath/hg19/encodeDCC/wgEncodeHaibTfbs/wgEncodeHaibTfbsK562Zbtb33Pcr1xPkRep1.broadPeak.gz	hg19
	Znf143	http://hgdownload.soe.ucsc.edu/goldenPath/hg19/encodeDCC/wgEncodeSydhTfbs/wgEncodeSydhTfbsGm12878Znf143166181apStdPk.narrowPeak.gz	http://hgdownload.soe.ucsc.edu/goldenPath/hg19/encodeDCC/wgEncodeSydhTfbs/wgEncodeSydhTfbsK562Znf143IggrabPk.narrowPeak.gz	hg19
	Ctcf	https://www.encodeproject.org/files/ENCFF138REW/@@download/ENCFF138REW.bed.gz	https://www.encodeproject.org/files/ENCFF660GHM/@@download/ENCFF660GHM.bed.gz	hg38
	Rad21	https://www.encodeproject.org/files/ENCFF834GOT/@@download/ENCFF834GOT.bed.gz	https://www.encodeproject.org/files/ENCFF516AQO/@@download/ENCFF516AQO.bed.gz	hg38
	Smc3	https://www.encodeproject.org/files/ENCFF837YJA/@@download/ENCFF837YJA.bed.gz	https://www.encodeproject.org/files/ENCFF123LZK/@@download/ENCFF123LZK.bed.gz	hg38
Transcription Factor Signal	Ctcf	https://www.encodeproject.org/files/ENCFF749HDD/@@download/ENCFF749HDD.bigWig	https://www.encodeproject.org/files/ENCFF468HJA/@@download/ENCFF468HJA.bigWig	hg19
	Rad21	https://www.encodeproject.org/files/ENCFF000WCT/@@download/ENCFF000WCT.bigWig	https://www.encodeproject.org/files/ENCFF000YXZ/@@download/ENCFF000YXZ.bigWig	hg19
	Smc3	https://www.encodeproject.org/files/ENCFF815ERA/@@download/ENCFF815ERA.bigWig	https://www.encodeproject.org/files/ENCFF647UOK/@@download/ENCFF647UOK.bigWig	hg19
	Znf143	https://www.encodeproject.org/files/ENCFF599BPE/@@download/ENCFF599BPE.bigWig	https://www.encodeproject.org/files/ENCFF433DSB/@@download/ENCFF433DSB.bigWig	hg19
	Ctcf	https://www.encodeproject.org/files/ENCFF637RGD/@@download/ENCFF637RGD.bigWig	https://www.encodeproject.org/files/ENCFF336UPT/@@download/ENCFF336UPT.bigWig	hg38
	Rad21	https://www.encodeproject.org/files/ENCFF822QJA/@@download/ENCFF822QJA.bigWig	https://www.encodeproject.org/files/ENCFF666JJM/@@download/ENCFF666JJM.bigWig	hg38
	Smc3	https://www.encodeproject.org/files/ENCFF775OOS/@@download/ENCFF775OOS.bigWig	https://www.encodeproject.org/files/ENCFF596CNE/@@download/ENCFF596CNE.bigWig	hg38
