## Supplementary material for "preciseTAD: A transfer learning framework for 3D domain boundary prediction at base-pair resolution": Table S4

Table S4. Additional performance metrics when implementing a random forest using Arrowhead/Peakachu TAD/loop boundaries. Performances are averaged across each holdout chromosome used for testing. The Ytest was constructed using Grubert-defined boundaries.
Ground Truth	Cell Type	Resolution	Resampling Technique	Predictor Type	Accuracy	AUC	Precision	F1Score	AUPRC
Arrowhead	GM12878	5kb	None	Signal	0.932202102	0.780366125	NA	NA	0.277899467
Arrowhead	GM12878	5kb	None	OC	0.932178322	0.741966139	NA	NA	0.277767806
Arrowhead	GM12878	5kb	None	OP	0.932162773	0.784933467	NA	NA	0.301451293
Arrowhead	GM12878	5kb	None	Distance	0.932170378	0.901432353	NA	NA	0.35612688
Arrowhead	GM12878	5kb	ROS	Signal	0.898338966	0.778666694	0.133346618	0.103282709	0.152369249
Arrowhead	GM12878	5kb	ROS	OC	0.862067978	0.766720568	0.115195082	0.130356429	0.13794615
Arrowhead	GM12878	5kb	ROS	OP	0.896084667	0.778514835	0.117317492	0.094580274	0.150747561
Arrowhead	GM12878	5kb	ROS	Distance	0.93194782	0.878540217	0.465734693	0.086860554	0.301987595
Arrowhead	GM12878	5kb	RUS	Signal	0.749122006	0.838360991	0.186554909	0.295092742	0.296815713
Arrowhead	GM12878	5kb	RUS	OC	0.754308067	0.838980484	0.188271995	0.298315987	0.288608005
Arrowhead	GM12878	5kb	RUS	OP	0.734555571	0.834467581	0.178275124	0.285295931	0.270705537
Arrowhead	GM12878	5kb	RUS	Distance	0.746363249	0.901832552	0.196883745	0.321531647	0.383620969
Arrowhead	GM12878	5kb	SMOTE	Signal	0.769621928	0.814467666	0.182682842	0.284277868	0.230438419
Arrowhead	GM12878	5kb	SMOTE	OC	0.815620546	0.825901016	0.214806814	0.314358373	0.248977493
Arrowhead	GM12878	5kb	SMOTE	OP	0.789339807	0.81707038	0.194857616	0.296933427	0.228670304
Arrowhead	GM12878	5kb	SMOTE	Distance	0.795062918	0.883285664	0.218507832	0.341277838	0.330186418
Arrowhead	GM12878	10kb	None	Signal	0.873102833	0.79648767	NA	NA	0.375786671
Arrowhead	GM12878	10kb	None	OC	0.873296304	0.786142608	NA	NA	0.399494993
Arrowhead	GM12878	10kb	None	OP	0.873090856	0.80473034	NA	NA	0.405166213
Arrowhead	GM12878	10kb	None	Distance	0.873001019	0.86756752	NA	NA	0.415486538
Arrowhead	GM12878	10kb	ROS	Signal	0.841482583	0.751694883	0.19247608	0.115957936	0.231777152
Arrowhead	GM12878	10kb	ROS	OC	0.805593118	0.733604419	0.16254685	0.139360344	0.209987228
Arrowhead	GM12878	10kb	ROS	OP	0.840766022	0.750123426	0.192730777	0.10581312	0.231064951
Arrowhead	GM12878	10kb	ROS	Distance	0.871476357	0.84426677	0.431862226	0.070430803	0.3571149
Arrowhead	GM12878	10kb	RUS	Signal	0.704924142	0.80754013	0.270641377	0.392275434	0.353011618
Arrowhead	GM12878	10kb	RUS	OC	0.710102698	0.801588858	0.269789104	0.39167783	0.357589634
Arrowhead	GM12878	10kb	RUS	OP	0.727649512	0.808015609	0.287464957	0.40694687	0.363680156
Arrowhead	GM12878	10kb	RUS	Distance	0.734418223	0.869035178	0.302683742	0.445378068	0.451697894
Arrowhead	GM12878	10kb	SMOTE	Signal	0.760784604	0.791933986	0.295447833	0.392793123	0.31951037
Arrowhead	GM12878	10kb	SMOTE	OC	0.793399737	0.801494958	0.318728015	0.393982111	0.336398054
Arrowhead	GM12878	10kb	SMOTE	OP	0.759499446	0.790601311	0.288499991	0.380569686	0.316776051
Arrowhead	GM12878	10kb	SMOTE	Distance	0.76970439	0.850156777	0.31978928	0.443597956	0.412989908
Arrowhead	GM12878	25kb	None	Signal	0.739744452	0.798681916	NA	NA	0.536301081
Arrowhead	GM12878	25kb	None	OC	0.739999103	0.806104142	NA	NA	0.567240901
Arrowhead	GM12878	25kb	None	OP	0.740030865	0.817465524	NA	NA	0.572856106
Arrowhead	GM12878	25kb	None	Distance	0.739053985	0.796650791	NA	NA	0.480384676
Arrowhead	GM12878	25kb	ROS	Signal	0.720531127	0.715826388	0.237297229	0.060829714	0.375896793
Arrowhead	GM12878	25kb	ROS	OC	0.703875707	0.675665589	0.23981111	0.100041504	0.347123899
Arrowhead	GM12878	25kb	ROS	OP	0.716177096	0.693265951	0.248126565	0.065852584	0.36530423
Arrowhead	GM12878	25kb	ROS	Distance	0.734401274	0.791502673	0.277097062	NA	0.460231296
Arrowhead	GM12878	25kb	RUS	Signal	0.725916465	0.781885296	0.497142256	0.551759102	0.51512691
Arrowhead	GM12878	25kb	RUS	OC	0.720123403	0.780077963	0.483016856	0.536871556	0.509201705
Arrowhead	GM12878	25kb	RUS	OP	0.695496711	0.755939858	0.446487453	0.523000414	0.474510236
Arrowhead	GM12878	25kb	RUS	Distance	0.706085465	0.794886466	0.457018225	0.566269606	0.506696809
Arrowhead	GM12878	25kb	SMOTE	Signal	0.72312693	0.757059173	0.468652077	0.478972265	0.457779485
Arrowhead	GM12878	25kb	SMOTE	OC	0.729140783	0.755504134	0.47475486	0.441325212	0.454764258
Arrowhead	GM12878	25kb	SMOTE	OP	0.722301161	0.75375892	0.463838699	0.466316644	0.458523235
Arrowhead	GM12878	25kb	SMOTE	Distance	0.728921796	0.781277347	0.479586634	0.520699463	0.481836325
Arrowhead	GM12878	50kb	None	Signal	0.603657355	0.81060628	NA	NA	0.674466333
Arrowhead	GM12878	50kb	None	OC	0.60386888	0.814459028	NA	NA	0.695402292
Arrowhead	GM12878	50kb	None	OP	0.60386888	0.821140424	NA	NA	0.700736366
Arrowhead	GM12878	50kb	None	Distance	0.603003319	0.727603477	NA	NA	0.553627877
Arrowhead	GM12878	50kb	ROS	Signal	0.587535603	0.682936003	0.318234974	NA	0.502080625
Arrowhead	GM12878	50kb	ROS	OC	0.56942745	0.622229634	0.223234856	NA	0.444564381
Arrowhead	GM12878	50kb	ROS	OP	0.581596717	0.645711914	NA	NA	0.472248694
Arrowhead	GM12878	50kb	ROS	Distance	0.599875262	0.744179754	NA	NA	0.562808567
Arrowhead	GM12878	50kb	RUS	Signal	0.672940493	0.741354212	0.592807119	0.586239033	0.58274674
Arrowhead	GM12878	50kb	RUS	OC	0.664704724	0.727474117	0.586913958	0.572271931	0.575620416
Arrowhead	GM12878	50kb	RUS	OP	0.65261495	0.716672702	0.567726997	0.567748376	0.565660766
Arrowhead	GM12878	50kb	RUS	Distance	0.675211499	0.739531682	0.579703157	0.60509542	0.587891212
Arrowhead	GM12878	50kb	SMOTE	Signal	0.655533594	0.733980916	0.592167672	0.478298475	0.567088073
Arrowhead	GM12878	50kb	SMOTE	OC	0.620673661	0.706865237	0.543292528	0.390784722	0.539891619
Arrowhead	GM12878	50kb	SMOTE	OP	0.631195353	0.70594376	0.559368597	0.431544849	0.550247242
Arrowhead	GM12878	50kb	SMOTE	Distance	0.656494736	0.731317786	0.582506308	0.493576544	0.571854637
Arrowhead	GM12878	100kb	None	Signal	0.457464335	0.80846566	NA	NA	0.782761334
Arrowhead	GM12878	100kb	None	OC	0.457623596	0.81899817	NA	NA	0.797970183
Arrowhead	GM12878	100kb	None	OP	0.45737004	0.841095839	NA	NA	0.817572874
Arrowhead	GM12878	100kb	None	Distance	0.457115412	0.725781666	NA	NA	0.69564675
Arrowhead	GM12878	100kb	ROS	Signal	0.448674774	0.650765953	NA	NA	0.619915766
Arrowhead	GM12878	100kb	ROS	OC	0.441862119	0.638955737	NA	NA	0.604369329
Arrowhead	GM12878	100kb	ROS	OP	0.445456354	0.656882922	NA	NA	0.626221234
Arrowhead	GM12878	100kb	ROS	Distance	0.456950615	0.753977355	NA	NA	0.712574785
Arrowhead	GM12878	100kb	RUS	Signal	0.658325622	0.762510285	0.757368783	0.625754287	0.73648147
Arrowhead	GM12878	100kb	RUS	OC	0.664453494	0.762771945	0.738204699	0.646360123	0.738458867
Arrowhead	GM12878	100kb	RUS	OP	0.655440226	0.742515952	0.725639103	0.640080385	0.713929194
Arrowhead	GM12878	100kb	RUS	Distance	0.677421218	0.770616411	0.737067019	0.664369902	0.748323522
Arrowhead	GM12878	100kb	SMOTE	Signal	0.59866836	0.762432508	0.773922808	0.496951053	0.743672137
Arrowhead	GM12878	100kb	SMOTE	OC	0.587820524	0.761180795	0.764086965	0.479945038	0.745839056
Arrowhead	GM12878	100kb	SMOTE	OP	0.588121111	0.743790277	0.743007653	0.497271529	0.729849513
Arrowhead	GM12878	100kb	SMOTE	Distance	0.616535984	0.75214609	0.764956845	0.539320224	0.738698718
Arrowhead	K562	5kb	None	Signal	0.945491873	0.793991126	NA	NA	0.287974252
Arrowhead	K562	5kb	None	OC	0.945684465	0.753407883	NA	NA	0.283754862
Arrowhead	K562	5kb	None	OP	0.945506235	0.796443156	NA	NA	0.29764695
Arrowhead	K562	5kb	None	Distance	0.945530214	0.914401752	NA	NA	0.399227706
Arrowhead	K562	5kb	ROS	Signal	0.932762114	0.794467495	0.140389911	NA	0.151654416
Arrowhead	K562	5kb	ROS	OC	0.896401961	0.773676616	0.06947356	0.068062688	0.116386482
Arrowhead	K562	5kb	ROS	OP	0.927125008	0.796529036	0.106057973	0.052706283	0.144121533
Arrowhead	K562	5kb	ROS	Distance	0.945705446	0.895455689	NA	NA	0.310359607
Arrowhead	K562	5kb	RUS	Signal	0.72748928	0.848188192	0.140986014	0.233971604	0.286627787
Arrowhead	K562	5kb	RUS	OC	0.742222795	0.849784729	0.145269649	0.24106677	0.277353241
Arrowhead	K562	5kb	RUS	OP	0.745457865	0.851675507	0.149132122	0.244001478	0.271741973
Arrowhead	K562	5kb	RUS	Distance	0.796666568	0.918534774	0.192098989	0.311121163	0.392250366
Arrowhead	K562	5kb	SMOTE	Signal	0.807172026	0.847787715	0.176106419	0.271202063	0.268108776
Arrowhead	K562	5kb	SMOTE	OC	0.835589386	0.851840387	0.195544611	0.289918677	0.267692651
Arrowhead	K562	5kb	SMOTE	OP	0.81501662	0.851047856	0.18479499	0.280057458	0.269893621
Arrowhead	K562	5kb	SMOTE	Distance	0.834362398	0.907990082	0.21425634	0.333106849	0.341146541
Arrowhead	K562	10kb	None	Signal	0.900085689	0.825229565	NA	NA	0.378008907
Arrowhead	K562	10kb	None	OC	0.900226401	0.810890847	NA	NA	0.392894275
Arrowhead	K562	10kb	None	OP	0.900093827	0.829493732	NA	NA	0.401623963
Arrowhead	K562	10kb	None	Distance	0.900072195	0.895781016	NA	NA	0.427901025
Arrowhead	K562	10kb	ROS	Signal	0.883197473	0.780174768	0.212506923	0.103506651	0.216228959
Arrowhead	K562	10kb	ROS	OC	0.845636604	0.749897574	0.118804641	0.097198853	0.175648652
Arrowhead	K562	10kb	ROS	OP	0.879223137	0.770595176	0.173457144	0.085241781	0.204524602
Arrowhead	K562	10kb	ROS	Distance	0.899491332	0.87863988	0.392486473	NA	0.356798387
Arrowhead	K562	10kb	RUS	Signal	0.686659839	0.82149399	0.213813962	0.331500131	0.327088482
Arrowhead	K562	10kb	RUS	OC	0.714343823	0.833961365	0.230419376	0.345522649	0.359389126
Arrowhead	K562	10kb	RUS	OP	0.702701909	0.834405827	0.222911249	0.338768884	0.360843464
Arrowhead	K562	10kb	RUS	Distance	0.76802558	0.901528026	0.27912626	0.418369582	0.459290093
Arrowhead	K562	10kb	SMOTE	Signal	0.7588265	0.807143819	0.239709114	0.341196749	0.280391573
Arrowhead	K562	10kb	SMOTE	OC	0.786786856	0.813373759	0.260438068	0.352272801	0.285363549
Arrowhead	K562	10kb	SMOTE	OP	0.767339473	0.813327377	0.243452038	0.343321585	0.290960087
Arrowhead	K562	10kb	SMOTE	Distance	0.802717338	0.88502215	0.300827111	0.427668677	0.412597356
Arrowhead	K562	25kb	None	Signal	0.791779776	0.827080874	NA	NA	0.505965751
Arrowhead	K562	25kb	None	OC	0.791827365	0.82964881	NA	NA	0.528827852
Arrowhead	K562	25kb	None	OP	0.79189728	0.836106629	NA	NA	0.528824096
Arrowhead	K562	25kb	None	Distance	0.791892497	0.811203808	NA	NA	0.425652718
Arrowhead	K562	25kb	ROS	Signal	0.775784619	0.733690363	0.260100054	0.070837624	0.328956591
Arrowhead	K562	25kb	ROS	OC	0.762977496	0.718688576	0.203418768	0.085332915	0.305184945
Arrowhead	K562	25kb	ROS	OP	0.776346908	0.733073983	0.240240286	NA	0.331349017
Arrowhead	K562	25kb	ROS	Distance	0.788633722	0.819954896	NA	NA	0.421731881
Arrowhead	K562	25kb	RUS	Signal	0.725451924	0.806318296	0.407492154	0.506045505	0.476154006
Arrowhead	K562	25kb	RUS	OC	0.729957175	0.799453868	0.407689855	0.499380925	0.450927492
Arrowhead	K562	25kb	RUS	OP	0.724573381	0.796832983	0.401806584	0.498311284	0.449175348
Arrowhead	K562	25kb	RUS	Distance	0.737297724	0.840327701	0.425969954	0.548686539	0.504054168
Arrowhead	K562	25kb	SMOTE	Signal	0.753423574	0.788004514	0.426272193	0.45525512	0.422612682
Arrowhead	K562	25kb	SMOTE	OC	0.770333851	0.796246868	0.450752754	0.437850489	0.430263622
Arrowhead	K562	25kb	SMOTE	OP	0.752392344	0.78766966	0.420117688	0.446079369	0.418458982
Arrowhead	K562	25kb	SMOTE	Distance	0.759937086	0.825011354	0.446471771	0.51597025	0.466919316
Arrowhead	K562	50kb	None	Signal	0.677770481	0.827218644	NA	NA	0.627128295
Arrowhead	K562	50kb	None	OC	0.677896254	0.841978849	NA	NA	0.658039003
Arrowhead	K562	50kb	None	OP	0.677764504	0.835496214	NA	NA	0.636857159
Arrowhead	K562	50kb	None	Distance	0.676692727	0.748459876	NA	NA	0.49101455
Arrowhead	K562	50kb	ROS	Signal	0.658812856	0.682121782	0.219153934	NA	0.417880906
Arrowhead	K562	50kb	ROS	OC	0.653403669	0.671910671	NA	NA	0.406034559
Arrowhead	K562	50kb	ROS	OP	0.66466691	0.695739197	NA	NA	0.431337581
Arrowhead	K562	50kb	ROS	Distance	0.673968789	0.771414597	NA	NA	0.511042736
Arrowhead	K562	50kb	RUS	Signal	0.703821649	0.784447077	0.544786842	0.579501475	0.551911892
Arrowhead	K562	50kb	RUS	OC	0.688738213	0.748966256	0.510688515	0.543309299	0.511067846
Arrowhead	K562	50kb	RUS	OP	0.685315917	0.747215749	0.501098505	0.544518894	0.508549987
Arrowhead	K562	50kb	RUS	Distance	0.702560807	0.778347787	0.525597321	0.595270513	0.548992072
Arrowhead	K562	50kb	SMOTE	Signal	0.699677814	0.763819291	0.531818291	0.477317575	0.524718716
Arrowhead	K562	50kb	SMOTE	OC	0.684168396	0.752028054	0.52275665	0.419500292	0.509312454
Arrowhead	K562	50kb	SMOTE	OP	0.682347469	0.733594598	0.506306977	0.44080325	0.49380971
Arrowhead	K562	50kb	SMOTE	Distance	0.704723379	0.760539915	0.540143027	0.518419355	0.523082169
Arrowhead	K562	100kb	None	Signal	0.56268066	0.800083421	NA	NA	0.686189334
Arrowhead	K562	100kb	None	OC	0.562742883	0.835357378	NA	NA	0.737672992
Arrowhead	K562	100kb	None	OP	0.562521399	0.834870595	NA	NA	0.737684489
Arrowhead	K562	100kb	None	Distance	0.561950761	0.727266832	NA	NA	0.591165894
Arrowhead	K562	100kb	ROS	Signal	0.549438388	0.647591064	NA	NA	0.509716278
Arrowhead	K562	100kb	ROS	OC	0.544706889	0.631383631	NA	NA	0.491604564
Arrowhead	K562	100kb	ROS	OP	0.549060535	0.641957238	NA	NA	0.506070088
Arrowhead	K562	100kb	ROS	Distance	0.559115447	0.746272405	NA	NA	0.608599234
Arrowhead	K562	100kb	RUS	Signal	0.666957098	0.722878734	0.619875004	0.59059018	0.615211829
Arrowhead	K562	100kb	RUS	OC	0.621143368	0.704752902	0.569887693	0.57041129	0.577649351
Arrowhead	K562	100kb	RUS	OP	0.618979139	0.711134741	0.571636865	0.566738819	0.579769153
Arrowhead	K562	100kb	RUS	Distance	0.665470515	0.735253271	0.618927147	0.612856635	0.621511446
Arrowhead	K562	100kb	SMOTE	Signal	0.620547966	0.727177253	0.609240638	0.456421711	0.602465968
Arrowhead	K562	100kb	SMOTE	OC	0.608667536	0.727647267	0.600786832	0.421824734	0.597740078
Arrowhead	K562	100kb	SMOTE	OP	0.618379492	0.71454623	0.605143352	0.452660355	0.588354756
Arrowhead	K562	100kb	SMOTE	Distance	0.644667516	0.747699863	0.633838338	0.514214457	0.628804661
Peakachu	GM12878	10kb	None	Signal	0.907042983	0.854989378	0.707891687	0.508729627	0.546655172
Peakachu	GM12878	10kb	None	OC	0.912674569	0.853548634	0.758408459	0.531451951	0.55423574
Peakachu	GM12878	10kb	None	OP	0.911855604	0.859759034	0.750237684	0.529441946	0.560907069
Peakachu	GM12878	10kb	None	Distance	0.933052654	0.956435186	0.755849468	0.705811727	0.756396712
Peakachu	GM12878	10kb	ROS	Signal	0.847032214	0.826183622	0.401584337	0.455978033	0.413357798
Peakachu	GM12878	10kb	ROS	OC	0.830152518	0.8237729	0.369816357	0.449116189	0.379317863
Peakachu	GM12878	10kb	ROS	OP	0.853457821	0.828676763	0.417922174	0.46766461	0.426064821
Peakachu	GM12878	10kb	ROS	Distance	0.920342617	0.945833024	0.646328196	0.694538573	0.712706679
Peakachu	GM12878	10kb	RUS	Signal	0.738261245	0.84543229	0.2869851	0.4202655	0.473572945
Peakachu	GM12878	10kb	RUS	OC	0.759614856	0.858696084	0.305647878	0.438812879	0.565554439
Peakachu	GM12878	10kb	RUS	OP	0.753031298	0.85515685	0.301649733	0.435541042	0.514631897
Peakachu	GM12878	10kb	RUS	Distance	0.837067889	0.947742904	0.421356423	0.57837953	0.693478963
Peakachu	GM12878	10kb	SMOTE	Signal	0.779003045	0.836720979	0.317986218	0.440541825	0.452823045
Peakachu	GM12878	10kb	SMOTE	OC	0.815451101	0.844421802	0.362434354	0.471279031	0.444127787
Peakachu	GM12878	10kb	SMOTE	OP	0.777859687	0.842098486	0.318408855	0.440679381	0.455449945
Peakachu	GM12878	10kb	SMOTE	Distance	0.858638206	0.944803866	0.456973159	0.604966852	0.688089205
Peakachu	K562	10kb	None	Signal	0.92187735	0.873159334	0.682139903	0.51654565	0.538863428
Peakachu	K562	10kb	None	OC	0.92161006	0.871206925	0.673177432	0.522639767	0.539096041
Peakachu	K562	10kb	None	OP	0.921424121	0.873093251	0.672917866	0.523261471	0.538094385
Peakachu	K562	10kb	None	Distance	0.94059288	0.95193753	0.696623814	0.697665971	0.714553316
Peakachu	K562	10kb	ROS	Signal	0.84023441	0.838992987	0.32649393	0.41023025	0.383070736
Peakachu	K562	10kb	ROS	OC	0.813293654	0.831865128	0.293693919	0.395383525	0.339065581
Peakachu	K562	10kb	ROS	OP	0.840848633	0.838387127	0.32606614	0.408106631	0.412895377
Peakachu	K562	10kb	ROS	Distance	0.914110482	0.943879507	0.545816978	0.638219307	0.68677079
Peakachu	K562	10kb	RUS	Signal	0.669815324	0.852998907	0.217134719	0.341878175	0.464863144
Peakachu	K562	10kb	RUS	OC	0.679310021	0.862585549	0.22223466	0.350475865	0.462611419
Peakachu	K562	10kb	RUS	OP	0.67809012	0.861988891	0.22129931	0.349315778	0.469803588
Peakachu	K562	10kb	RUS	Distance	0.814298182	0.948346419	0.341918817	0.495809919	0.695240717
Peakachu	K562	10kb	SMOTE	Signal	0.750723751	0.848982151	0.25307306	0.373645653	0.432566885
Peakachu	K562	10kb	SMOTE	OC	0.794936967	0.849567798	0.2866592	0.401251669	0.411539528
Peakachu	K562	10kb	SMOTE	OP	0.745850289	0.850933961	0.25125774	0.373165202	0.444630294
Peakachu	K562	10kb	SMOTE	Distance	0.832282616	0.940499102	0.361930775	0.511420581	0.662814615
