## Supplementary material for "preciseTAD: A transfer learning framework for 3D domain boundary prediction at base-pair resolution": Table S6

Table S6. List of ENCODE cell lines available to impute genomic annotations for in Avocado along with the presence or absence of genome annotation data for CTCF, RAD21, SMC3, and ZNF143. Presence of genome annotation data for each transcription factor is indicated by a plus symbol (+), while a negative sign (-) indicates a lack of genome annotation data for that transcription factor. Genome annot…
Cell Line	CTCF	RAD21	SMC3	ZNF143	Transcription Factor Count	Avocado Cell Line Identifier	CTCF			RAD21			SMC3
							Experiment ID	Bed File		Experiment ID	Bed File		Experiment ID	Bed File
GM12878	+	+	+	+	4	J041	ENCSR000DZN	https://www.encodeproject.org/files/ENCFF138REW/@@download/ENCFF138REW.bed.gz		ENCSR000EAC	https://www.encodeproject.org/files/ENCFF834GOT/@@download/ENCFF834GOT.bed.gz		ENCSR000DZP	https://www.encodeproject.org/files/ENCFF837YJA/@@download/ENCFF837YJA.bed.gz
HeLa-S3	+	+	+	+	4	J061	ENCSR000DLO	https://www.encodeproject.org/files/ENCFF548ARU/@@download/ENCFF548ARU.bed.gz		ENCSR000EDE	https://www.encodeproject.org/files/ENCFF239FBO/@@download/ENCFF239FBO.bed.gz		ENCSR000ECS	https://www.encodeproject.org/files/ENCFF141KLW/@@download/ENCFF141KLW.bed.gz
HepG2	+	+	+	+	4	J040	ENCSR000BIE	https://www.encodeproject.org/files/ENCFF199YFA/@@download/ENCFF199YFA.bed.gz		ENCSR000EEG	https://www.encodeproject.org/files/ENCFF155CEQ/@@download/ENCFF155CEQ.bed.gz		ENCSR000EDW	https://www.encodeproject.org/files/ENCFF028OBL/@@download/ENCFF028OBL.bed.gz
K562	+	+	+	+	4	J004	ENCSR000EGM	https://www.encodeproject.org/files/ENCFF660GHM/@@download/ENCFF660GHM.bed.gz		ENCSR879KXD	https://www.encodeproject.org/files/ENCFF516AQO/@@download/ENCFF516AQO.bed.gz		ENCSR000EGW	https://www.encodeproject.org/files/ENCFF123LZK/@@download/ENCFF123LZK.bed.gz
A549	+	+	+	-	3	J322	ENCSR000DYD	https://www.encodeproject.org/files/ENCFF005MCX/		ENCSR000DYE	https://www.encodeproject.org/files/ENCFF951YPL/@@download/ENCFF951YPL.bed.gz		ENCSR481YWD	https://www.encodeproject.org/files/ENCFF152LBQ/@@download/ENCFF152LBQ.bed.gz
H1-hESC	+	+	-	+	3	J010	ENCSR000BNH	https://www.encodeproject.org/files/ENCFF023LAA/@@download/ENCFF023LAA.bed.gz		ENCSR000ECE	https://www.encodeproject.org/files/ENCFF883FUW/@@download/ENCFF883FUW.bed.gz
IMR-90	+	+	+	-	3	J200	ENCSR000EFI	https://www.encodeproject.org/files/ENCFF670ULH/@@download/ENCFF670ULH.bed.gz		ENCSR000EFJ	https://www.encodeproject.org/files/ENCFF699YDJ/@@download/ENCFF699YDJ.bed.gz		ENCSR000HPG	https://www.encodeproject.org/files/ENCFF770ISZ/@@download/ENCFF770ISZ.bed.gz
SK-N-SH	+	+	+	-	3	J002	ENCSR000EIC	https://www.encodeproject.org/files/ENCFF608JKY/@@download/ENCFF608JKY.bed.gz		ENCSR000EHX	https://www.encodeproject.org/files/ENCFF051ZRW/@@download/ENCFF051ZRW.bed.gz		ENCSR000EHW	https://www.encodeproject.org/files/ENCFF246OPU/@@download/ENCFF246OPU.bed.gz
HCT116	+	+	-	-	2	J138	ENCSR000BSE	https://www.encodeproject.org/files/ENCFF273SBR/@@download/ENCFF273SBR.bed.gz		ENCSR000BSB	https://www.encodeproject.org/files/ENCFF391AAM/@@download/ENCFF391AAM.bed.gz
MCF-7	+	+	-	-	2	J062	ENCSR000DMR	https://www.encodeproject.org/files/ENCFF683EEW/@@download/ENCFF683EEW.bed.gz		ENCSR000BTQ	https://www.encodeproject.org/files/ENCFF728MPA/@@download/ENCFF728MPA.bed.gz
A673	+	-	-	-	1	J699	ENCSR611JJS	https://www.encodeproject.org/files/ENCFF986OCA/@@download/ENCFF986OCA.bed.gz
AG04450	+	-	-	-	1	J452	ENCSR000DPM	https://www.encodeproject.org/files/ENCFF873FBD/@@download/ENCFF873FBD.bed.gz
BJ	+	-	-	-	1	J345	ENCSR000DQI	https://www.encodeproject.org/files/ENCFF518RUC/@@download/ENCFF518RUC.bed.gz
Caco-2	+	-	-	-	1	J489	ENCSR000DQN	https://www.encodeproject.org/files/ENCFF213NSB/@@download/ENCFF213NSB.bed.gz
DND-41	+	-	-	-	1	J331	ENCSR000AQU	https://www.encodeproject.org/files/ENCFF388IXL/@@download/ENCFF388IXL.bed.gz
DOHH2	+	-	-	-	1	J274	ENCSR084RDK	https://www.encodeproject.org/files/ENCFF102KXV/@@download/ENCFF102KXV.bed.gz
GM06990	+	-	-	-	1	J352	ENCSR000DQW	https://www.encodeproject.org/files/ENCFF031WEA/@@download/ENCFF031WEA.bed.gz
H9	+	-	-	-	1	J049	ENCSR871MKQ	https://www.encodeproject.org/files/ENCFF544NOF/@@download/ENCFF544NOF.bed.gz
HEK293	+	-	-	-	1	J292	ENCSR000DTW	https://www.encodeproject.org/files/ENCFF071FSR/@@download/ENCFF071FSR.bed.gz
HL-60	+	-	-	-	1	J020	ENCSR000DUP	https://www.encodeproject.org/files/ENCFF432AMS/@@download/ENCFF432AMS.bed.gz
KMS-11	+	-	-	-	1	J000	ENCSR430YRJ	https://www.encodeproject.org/files/ENCFF550FBN/@@download/ENCFF550FBN.bed.gz
Loucy	+	-	-	-	1	J051	ENCSR464DKE	https://www.encodeproject.org/files/ENCFF211TFI/@@download/ENCFF211TFI.bed.gz
MM.1S	+	-	-	-	1	J076	ENCSR402IDP	https://www.encodeproject.org/files/ENCFF457QOK/@@download/ENCFF457QOK.bed.gz
NCI-H929	+	-	-	-	1	J055	ENCSR634OAQ	https://www.encodeproject.org/files/ENCFF413RNS/@@download/ENCFF413RNS.bed.gz
OCI-LY1	+	-	-	-	1	J113	ENCSR072EUE	https://www.encodeproject.org/files/ENCFF029TZI/@@download/ENCFF029TZI.bed.gz
OCI-LY3	+	-	-	-	1	J122	ENCSR756ZKG	https://www.encodeproject.org/files/ENCFF787BQX/@@download/ENCFF787BQX.bed.gz
OCI-LY7	+	-	-	-	1	J265	ENCSR027HML	https://www.encodeproject.org/files/ENCFF923ASQ/@@download/ENCFF923ASQ.bed.gz
PC-3	+	-	-	-	1	J197	ENCSR359LOD	https://www.encodeproject.org/files/ENCFF164ZXP/@@download/ENCFF164ZXP.bed.gz
PC-9	+	-	-	-	1	J306	ENCSR243INX	https://www.encodeproject.org/files/ENCFF734SEO/@@download/ENCFF734SEO.bed.gz
Panc1	+	-	-	-	1	J144	ENCSR203QEB	https://www.encodeproject.org/files/ENCFF504IUB/@@download/ENCFF504IUB.bed.gz
SU-DHL-6	+	-	-	-	1	J324	ENCSR125DKL	https://www.encodeproject.org/files/ENCFF619KPX/@@download/ENCFF619KPX.bed.gz
A172	-	-	-	-	0	J710
A375	-	-	-	-	0	J250
ACC112	-	-	-	-	0	J025
Daoy	-	-	-	-	0	J717
GM12891	-	-	-	-	0	J050
GM12892	-	-	-	-	0	J301
GM23248	-	-	-	-	0	J432
H4	-	-	-	-	0	J334
H7-hESC	-	-	-	-	0	J446
HEK293T	-	-	-	-	0	J139
HT-29	-	-	-	-	0	J131
HT1080	-	-	-	-	0	J272
HUES48	-	-	-	-	0	J290
HUES6	-	-	-	-	0	J225
HUES64	-	-	-	-	0	J633
iPS DF 19.11	-	-	-	-	0	J283
iPS DF 6.9	-	-	-	-	0	J394
iPS-18a	-	-	-	-	0	J233
Karpas-422	-	-	-	-	0	J125
LHCN-M2	-	-	-	-	0	J605
M059J	-	-	-	-	0	J180
NCI-H460	-	-	-	-	0	J569
NT2/D1	-	-	-	-	0	J521
RPMI-7951	-	-	-	-	0	J675
SJCRH30	-	-	-	-	0	J218
SJSA1	-	-	-	-	0	J667
SK-MEL-5	-	-	-	-	0	J418
SK-N-MC	-	-	-	-	0	J571
UCSF-4	-	-	-	-	0	J469
